# Three-dimensional drug screen identifies HDAC inhibitors as therapeutic agents in mTORC1*-*driven lymphangioleiomyomatosis

**DOI:** 10.1101/2021.07.03.451004

**Authors:** Adam Pietrobon, Julien Yockell-Lelièvre, Nicole Melong, Laura J. Smith, Sean P. Delaney, Nadine Azzam, Chang Xue, Nishanth Merwin, Eric Lian, Alberto Camacho-Magallanes, Carole Doré, Gabriel Musso, Lisa M. Julian, Arnold S. Kristof, Roger Y. Tam, Jason N. Berman, Molly S. Shoichet, William L. Stanford

## Abstract

Lymphangioleiomyomatosis (LAM) is a rare disease involving cystic lung destruction by invasive LAM cells. These cells harbor loss-of-function mutations in *TSC2*, conferring constitutive mTORC1 signaling. Rapamycin is the only clinically approved disease-modifying treatment, but its action is cytostatic and disease progresses upon its withdrawal. There is a critical need to identify novel agents that prevent the invasive phenotype and/or eradicate the neoplastic LAM cells. Here, we employed novel cellular and extracellular models to screen for candidate therapeutics in a physiologically relevant setting. We observed that lung-mimetic hydrogel culture of pluripotent stem cell-derived diseased cells more faithfully recapitulates human LAM biology compared to conventional culture on two-dimensional tissue culture plastic. Leveraging our culture system, we conducted a three-dimensional drug screen using a custom 800-compound library, tracking cytotoxicity and invasion modulation phenotypes at the single cell level. We identified histone deacetylase (HDAC) inhibitors as a group of anti-invasive agents that are also selectively cytotoxic towards *TSC2^-/-^* cells. Unexpectedly, we observed that next generation ATP-competitive mTORC1/2 inhibitors potentiate invasion. We determined anti-invasive effects of HDAC inhibitors to be independent of genotype, while selective cell death is mTORC1-dependent and mediated by apoptosis. Drug performance was subsequently evaluated at the single cell level in zebrafish xenografts. We observed consistent therapeutic efficacy *in vivo* at equivalent concentrations to those used *in vitro,* substantiating HDAC inhibitors as potential therapeutic candidates for pursuit in patients with LAM.

**One Sentence Summary:** We performed a drug screen in 3D and discovered HDAC inhibitors exhibit therapeutic efficacy in models of the lung disease lymphangioleiomyomatosis.
