## Supplemental Table 4 for "Three-dimensional drug screen identifies HDAC inhibitors as therapeutic agents in mTORC1*-*driven lymphangioleiomyomatosis"

### Sheet: Table S4A
Table S4A: Enrichment results via adaptation of Gene Set Enrichment Analysis. Selectivity cytotoxicity, positive enrichment (selectively cytotoxic towards TSC2-/-)
name	size	est	nes	pval	fdr	rank_at_max	fdr_log
HDAC	11	0.548328	2.05587	0.00729927	0.0229675	72	1.63889
PROTEASOME	3	0.903846	1.82364	0.00277008	0.0767418	32	1.11497
HDAC1	3	0.875	1.72084	0.0144928	0.114335	41	0.941819
BCL-XL	2	0.929713	1.59319	0.00265252	0.229606	23	0.639016
HDAC2	2	0.872204	1.51654	0.0462725	0.271751	41	0.565829
BCL-2	4	0.643087	1.53143	0.0486891	0.291624	114	0.535176
PKC	7	0.313801	0.952092	0.536842	0.806227	39	0.0935427
LIMK1	1	0.652866	0.866949	0.704453	0.816685	109	0.0879453
TXNRD1	1	0.713376	0.952216	0.577299	0.818884	90	0.0867778
LIMK	1	0.652866	0.875871	0.677104	0.821339	109	0.0854776
PYK2	1	0.649682	0.869136	0.710059	0.824007	110	0.084069
PARP-1	1	0.716561	0.954355	0.567347	0.827037	89	0.0824752
S1P RECEPTOR ANTAGONIST	1	0.707006	0.936086	0.604752	0.828257	92	0.0818347
LGALS1	1	0.703822	0.929554	0.615694	0.829779	93	0.0810375
TCF	1	0.659236	0.87623	0.682093	0.831844	107	0.0799579
MAP2K2	5	0.348387	0.882191	0.589354	0.832081	206	0.0798346
THYMIDYLATE SYNTHASE	1	0.729299	0.969267	0.538153	0.834208	85	0.0787255
PYRIMIDINE ANTAGONIST	1	0.729299	0.974699	0.541152	0.835934	85	0.077828
XIAP	1	0.636943	0.844321	0.70276	0.836098	114	0.0777429
MDM2	1	0.713376	0.956239	0.55642	0.836661	90	0.0774507
MICROTUBULE-STABILIZING AGENTS	2	0.591054	1.00472	0.438287	0.837025	129	0.0772615
PROTEIN SYNTHESIS	1	0.742038	0.978196	0.549898	0.841553	81	0.0749188
ANTIMETABOLITE	1	0.671975	0.882688	0.664646	0.842495	103	0.0744327
DNA POLYMERASE INHIBITOR	1	0.671975	0.88803	0.67319	0.843254	103	0.0740414
CALCIUM SENSITIZER	1	0.687898	0.905611	0.643287	0.843434	98	0.0739489
ERBB3	1	0.748408	0.989341	0.496016	0.843855	79	0.0737322
MAPKAPK5	1	0.719745	0.95847	0.556604	0.845503	88	0.0728851
RIPK1	1	0.754777	1.00751	0.49697	0.845594	77	0.0728382
CARM1	1	0.745223	0.995023	0.494929	0.845656	80	0.0728065
CDK3-CYCLIN E	1	0.640127	0.844566	0.731463	0.846004	113	0.0726275
LRRK2	1	0.687898	0.916177	0.648374	0.847241	98	0.0719928
P38B	2	0.539936	0.897469	0.618687	0.847593	145	0.0718127
GAMMA-SECRETASE	1	0.624204	0.831094	0.772277	0.849666	118	0.0707517
MAP2K1	6	0.349514	0.980947	0.452632	0.850155	206	0.070502
SMG1	1	0.678344	0.890003	0.678776	0.851404	101	0.0698646
P53	1	0.675159	0.907923	0.627413	0.851704	102	0.0697113
CK1D	1	0.611465	0.82045	0.771084	0.856982	122	0.0670281
SMO	1	0.60828	0.80805	0.784969	0.858275	123	0.0663735
ANGIOGENESIS	2	0.591054	1.00864	0.426735	0.85935	129	0.0658299
SIRT1 INHIBITOR	1	0.773885	1.01874	0.479911	0.866449	71	0.0622572
MNK1	2	0.479233	0.809066	0.745547	0.866926	164	0.0620178
SIRT1 ACTIVATOR	1	0.764331	1.02302	0.466527	0.871684	74	0.0596412
HISTONE ACETYLTRANSFERASE	1	0.767516	1.00926	0.501023	0.874951	73	0.0580164
SIRT2 INHIBITOR	1	0.770701	1.03458	0.435547	0.877535	72	0.0567354
MAP2K	7	0.350649	1.04755	0.382489	0.878134	206	0.056439
PURINE ANTAGONIST	1	0.77707	1.04038	0.440385	0.879043	70	0.05599
PIM	3	0.512821	1.02667	0.404624	0.880066	154	0.0554848
ID1	1	0.802548	1.05883	0.418838	0.885932	62	0.0525997
P-GLYCOPROTEIN	1	0.589172	0.785249	0.82	0.88618	129	0.0524782
PIM1	3	0.512821	1.04926	0.371429	0.893955	154	0.0486843
HISTONE DEMETHYLASE	1	0.56051	0.743641	0.884462	0.901852	138	0.0448647
RSK1	2	0.447284	0.768361	0.830769	0.903218	174	0.0442073
RSK	2	0.447284	0.760889	0.809524	0.90473	174	0.0434812
MCL-1	2	0.638978	1.05924	0.370098	0.906144	114	0.0428027
REVERSE TRANSCRIPTASE	1	0.557325	0.747162	0.885553	0.906204	139	0.0427739
GSK3	6	0.248464	0.724535	0.850679	0.909749	25	0.0410786
CAMKK2	1	0.566879	0.75012	0.892057	0.911837	136	0.0400827
AP-1	1	0.55414	0.727775	0.921212	0.915138	140	0.0385136
XANTHINE OXIDASE	1	0.805732	1.05974	0.428866	0.92805	61	0.0324287
AMPK INHIBITOR	1	0.789809	1.06294	0.37149	0.940842	66	0.0264832
MAP2K5	1	0.519108	0.686975	0.958412	0.942115	151	0.0258959
NITRIC OXIDE ANTAGONIST	1	0.805732	1.06823	0.425311	0.94828	61	0.0230636
ERK5	1	0.519108	0.687833	0.95671	0.951152	151	0.02175
DNAPK	1	0.933121	1.24418	0.111776	0.953694	21	0.020591
RNA SYNTHESIS INHIBITOR	1	0.93949	1.25107	0.121457	0.969662	19	0.0133798
CDKN1A EXPRESSION ENHANCER	1	0.802548	1.06899	0.388773	0.971442	62	0.0125831
CDK9-CYCLIN T1	2	0.638978	1.07408	0.352632	0.979343	114	0.00906502
NOX	1	0.805732	1.08138	0.370155	0.98238	61	0.00772048
SURVIVIN	2	0.638978	1.0878	0.339901	0.98602	114	0.00611441
S1P RECEPTOR AGONIST	1	0.987261	1.29172	0.0385356	1	4	0
NFKB	1	0.964968	1.28722	0.0711611	1	11	0
PAR1	1	0.952229	1.28146	0.0858283	1	15	0
ATPASE	1	0.942675	1.27379	0.123482	1	18	0
CASPASE 3 ACTIVATOR	1	0.964968	1.26835	0.0787402	1	11	0
BIRC5	1	0.955414	1.25887	0.0989899	1	14	0
EEF2K INHIBITOR	1	0.936306	1.25562	0.103516	1	20	0
ANTIMITOTIC	3	0.618851	1.22788	0.218659	1	31	0
WEE1	2	0.71246	1.2045	0.237624	1	91	0
HIV PROTEASE	1	0.89172	1.19401	0.211429	1	34	0
PIM2	2	0.702875	1.18327	0.234414	1	94	0
PAN KINASE	1	0.88535	1.17703	0.215726	1	36	0
KINESIN-LIKE SPINDLE PROTEIN	3	0.573417	1.16331	0.255814	1	9	0
TUBULIN POLYMERIZATION	2	0.664537	1.15364	0.272727	1	106	0
PHYTOTOXIN	1	0.875796	1.15097	0.287671	1	39	0
STEM CELL SIGNALING	1	0.859873	1.13679	0.300403	1	44	0
PARP	2	0.658147	1.13333	0.306494	1	108	0
DIFFERENTIATION	1	0.843949	1.12083	0.325885	1	49	0
RAD51	1	0.83758	1.12017	0.317308	1	51	0
RAS-NET	1	0.847134	1.11911	0.347548	1	48	0
PKR	1	0.828025	1.11253	0.328302	1	54	0
RHO	1	0.808917	1.09905	0.331237	1	60	0
DNA TOPOISOMERASE	4	0.472669	1.09637	0.316176	1	167	0
CDK6-CYCLIN D3	2	0.638978	1.0962	0.328283	1	114	0
CYTOCHROME P450	1	0.805732	1.08845	0.341176	1	61	0

### Sheet: Table S4B
Table S4B: Enrichment results via adaptation of Gene Set Enrichment Analysis. Selectivity cytotoxicity, negative enrichment (selectively cytotoxic towards WT)
name	size	est	nes	pval	fdr	rank_at_max	fdr_log
FLT	22	-0.540416	-1.66703	0.00635593	0.0641969	67	1.19249
AURB	6	-0.742597	-1.67509	0.00762389	0.0668004	46	1.17522
ERBB2	6	-0.71705	-1.63068	0.00787402	0.0707164	54	1.15048
AURA	13	-0.595673	-1.68277	0.0123042	0.0732793	49	1.13502
PDGFR	20	-0.550894	-1.70011	0.00961539	0.0764414	67	1.11667
PDGFRB	18	-0.544555	-1.63633	0.0162338	0.0765723	65	1.11593
P56LCK	8	-0.653301	-1.60577	0.0195838	0.0853222	72	1.06894
SRC	12	-0.631027	-1.70134	0.0034965	0.0993692	85	1.00275
KDR	24	-0.540692	-1.71306	0.0021254	0.126511	91	0.89787
AUR	14	-0.631648	-1.77318	0.00340909	0.134434	49	0.871489
ERBB1	15	-0.507546	-1.47016	0.0528053	0.269767	75	0.569011
ERBB	15	-0.507546	-1.4771	0.0523969	0.276617	75	0.558122
AKT2	3	-0.793225	-1.45417	0.0411392	0.286307	2	0.543168
FLT1	6	-0.639261	-1.44425	0.0733591	0.286659	48	0.542634
AKT3	2	-0.856668	-1.37353	0.0571895	0.296593	2	0.527839
ABL1	12	-0.502569	-1.37419	0.113033	0.308844	99	0.51026
P70S6K	2	-0.856668	-1.37654	0.0376712	0.319224	2	0.495905
FGFR2	4	-0.703437	-1.38938	0.092068	0.323026	67	0.490762
FGFR3	4	-0.704453	-1.39406	0.0854197	0.328966	38	0.482848
RET INHIBITOR	8	-0.554215	-1.37891	0.110437	0.329441	49	0.482222
FLT3	12	-0.512173	-1.39836	0.102207	0.336591	67	0.472897
FGFR	7	-0.602255	-1.41458	0.076537	0.338289	99	0.470712
HEAT SHOCK PROTEIN	2	-0.884984	-1.40379	0.0286195	0.342118	39	0.465824
PDK1	3	-0.724359	-1.32261	0.103659	0.389959	90	0.408981
FGFR1	5	-0.624117	-1.33005	0.122148	0.40326	49	0.394415
PDGFRA	3	-0.728071	-1.31643	0.108926	0.403851	67	0.393778
IRE1	5	-0.616129	-1.32282	0.140026	0.404275	125	0.393323
HESC SURVIVAL	1	-0.955414	-1.29342	0.0797546	0.417602	16	0.379237
AURC	3	-0.724356	-1.32317	0.108067	0.418211	46	0.378604
TBK1	1	-0.990446	-1.30957	0.0228216	0.424818	5	0.371797
DYRK1A	1	-0.987261	-1.29446	0.026	0.426204	6	0.370383
PLK1	3	-0.717373	-1.29935	0.120244	0.429895	19	0.366637
TYROSINE KINASE INHIBITOR	1	-0.971338	-1.29545	0.0524194	0.434924	11	0.361587
FLT4	5	-0.605518	-1.30381	0.138065	0.438431	33	0.358099
BTK	1	-0.974522	-1.29967	0.0603622	0.442924	10	0.353671
LYN	1	-0.974522	-1.28213	0.0576132	0.452553	10	0.344331
AKT1	6	-0.557137	-1.25396	0.190715	0.540069	47	0.26755
PTP	1	-0.936306	-1.25624	0.116371	0.544723	22	0.263825
PTEN	1	-0.936306	-1.24562	0.123314	0.546831	22	0.262147
AKT	6	-0.557137	-1.24131	0.188729	0.549996	47	0.25964
EPH	1	-0.933121	-1.23743	0.123644	0.55069	23	0.259093
EPHA1	1	-0.933121	-1.24772	0.136882	0.55204	23	0.25803
YES	1	-0.933121	-1.22942	0.134694	0.566801	23	0.246569
KIT	18	-0.405828	-1.21777	0.242857	0.583021	67	0.234315
TIE2	4	-0.621424	-1.21991	0.206696	0.588256	42	0.230434
SYK	2	-0.762347	-1.20792	0.205128	0.603197	3	0.219541
BRAF	7	-0.502962	-1.19983	0.235006	0.617714	91	0.209212
JAK2	9	-0.46333	-1.18365	0.256379	0.660673	62	0.180013
BCR	5	-0.549957	-1.17146	0.252011	0.687934	85	0.162453
ROCK	6	-0.509178	-1.14842	0.285714	0.751222	94	0.124232
JAK	10	-0.428524	-1.12503	0.324706	0.817118	62	0.0877152
ERK2	2	-0.65295	-1.05211	0.423077	0.856582	23	0.0672311
MAP3K7	3	-0.606664	-1.10902	0.336336	0.85677	4	0.0671356
ACTIVATOR OF STEM CELL RENEWAL	1	-0.786624	-1.05566	0.413861	0.85994	69	0.065532
RON	2	-0.661342	-1.08764	0.354785	0.863506	109	0.0637348
ERBB4	2	-0.612197	-0.992393	0.510381	0.866068	54	0.0624481
RASGAP	1	-0.786624	-1.05732	0.40795	0.868679	69	0.0611407
TRKA	5	-0.488249	-1.04144	0.413838	0.873982	49	0.0584977
RAF1	9	-0.433017	-1.08892	0.382212	0.874914	146	0.0580348
HEDGEHOG INHIBITOR	1	-0.748408	-0.993327	0.511811	0.875126	81	0.0579294
IRAK	1	-0.812102	-1.09348	0.342912	0.875656	61	0.0576665
JNK1	1	-0.764331	-1.02169	0.45328	0.876933	76	0.0570335
MAP3K	3	-0.606664	-1.09742	0.357542	0.877915	4	0.0565478
FYN	2	-0.638792	-1.02583	0.469115	0.877935	23	0.0565376
ERK1	1	-0.786624	-1.05764	0.408367	0.881882	69	0.0545894
CDK7-CYCLIN H	1	-0.770701	-1.02861	0.457143	0.883186	74	0.0539477
CK1A	4	-0.500613	-0.993407	0.495822	0.886663	119	0.0522413
JNK	1	-0.764331	-1.03071	0.442886	0.890612	76	0.0503116
ALK INHIBITOR	9	-0.416625	-1.05786	0.407621	0.895871	116	0.0477543
STAT3	1	-0.751592	-0.993759	0.505976	0.897649	80	0.0468935
CHK2	2	-0.651301	-1.06705	0.384488	0.898165	37	0.0466439
FGFR4	2	-0.657596	-1.06173	0.393688	0.899181	38	0.0461531
PAK1	1	-0.754777	-1.00308	0.506329	0.899264	79	0.0461126
JAK1	2	-0.632588	-1.0081	0.479407	0.899526	118	0.0459865
SHH ANTAGONIST	1	-0.748408	-0.997416	0.51046	0.900993	81	0.0452784
IRAK4	1	-0.812102	-1.07026	0.394737	0.904117	61	0.0437751
TYRO3	1	-0.659236	-0.889216	0.665354	0.911619	109	0.0401866
PHOSPHODIESTERASE III	1	-0.66242	-0.878604	0.679175	0.912578	108	0.0397299
BAX ACTIVATOR	1	-0.649682	-0.856401	0.715613	0.916439	112	0.0378964
TGFBR2	1	-0.652866	-0.871421	0.684426	0.916571	111	0.0378337
IGF1R	4	-0.439501	-0.881234	0.657102	0.916977	127	0.0376416
PKD1	1	-0.66879	-0.891638	0.660532	0.917076	106	0.0375947
C-MET	9	-0.357595	-0.911608	0.575061	0.917571	109	0.0373601
SPHINGOSINE KINASE	3	-0.507157	-0.916008	0.620235	0.918442	78	0.0369482
FMS	3	-0.49297	-0.900972	0.629685	0.919033	114	0.0366688
CDK4-CYCLIN D1	7	-0.396389	-0.935258	0.569667	0.919538	6	0.0364305
PI3KD	1	-0.681529	-0.919968	0.604839	0.920754	102	0.0358563
PI3K	20	-0.296215	-0.905018	0.619914	0.921033	190	0.0357249
PIKFYVE	1	-0.700637	-0.944291	0.584551	0.92149	96	0.0355095
P38	15	-0.288953	-0.842732	0.700224	0.923066	171	0.0347673
TTK	1	-0.678344	-0.893577	0.667992	0.923498	103	0.0345639
ALK2	1	-0.636943	-0.857314	0.70101	0.924305	116	0.0341846
MTORC	5	-0.406452	-0.861865	0.671916	0.925079	190	0.0338213
MAPKAPK2	2	-0.578275	-0.922834	0.565445	0.925178	135	0.0337748
CDK2-CYCLIN E	6	-0.413686	-0.936794	0.568271	0.927042	6	0.0329008
CDK5-P35	6	-0.414037	-0.926623	0.585176	0.927838	6	0.032528
CDK5	6	-0.414037	-0.946336	0.560976	0.928407	6	0.0322615
CHELATING	1	-0.713376	-0.961506	0.574297	0.928618	92	0.032163
ERK	4	-0.485531	-0.955634	0.565217	0.930312	165	0.0313712
ADENOSINE KINASE	1	-0.627389	-0.843624	0.727447	0.930764	119	0.0311604
PEK	2	-0.510772	-0.832696	0.725	0.932334	60	0.0304287
ROCK1	5	-0.450676	-0.946533	0.565807	0.939672	143	0.0270239
HCK	1	-0.582803	-0.771879	0.84898	0.944392	133	0.0248475
JAK3	5	-0.36129	-0.773707	0.768817	0.9501	204	0.0222307
FARNESYLTRANSFERASE	1	-0.61465	-0.815048	0.771134	0.954043	123	0.0204322
ATM	1	-0.595541	-0.798445	0.78252	0.954615	129	0.0201717
CASEIN KINASE	6	-0.353731	-0.792446	0.73924	0.954994	137	0.0199996
IKKB	3	-0.428334	-0.774967	0.777612	0.956727	55	0.0192119
STAT	2	-0.447284	-0.721687	0.870588	0.958356	176	0.018473
CDK2-CYCLIN A	12	-0.268934	-0.732973	0.802247	0.958888	6	0.018232
CALCINEURIN	1	-0.605096	-0.806456	0.780632	0.959153	126	0.0181122
CDK1	13	-0.266137	-0.744033	0.79	0.960116	6	0.0176761
CDK2	12	-0.268934	-0.726364	0.806193	0.960186	6	0.0176447
CK2A1	1	-0.570064	-0.755006	0.885772	0.961112	137	0.017226
ALK5	5	-0.356158	-0.748533	0.808311	0.961927	147	0.0168578
FRAP	6	-0.35047	-0.79863	0.730818	0.963414	18	0.016187
EEF2K ACTIVATOR	1	-0.547771	-0.735345	0.893443	0.963774	144	0.0160249
IKK	3	-0.428334	-0.775228	0.802413	0.965039	55	0.015455
AXL	2	-0.486177	-0.778174	0.826514	0.969788	109	0.0133233
CDK	17	-0.210615	-0.625356	0.912027	0.971011	6	0.0127759
APOPTOSIS INDUCER	5	-0.299953	-0.637788	0.911805	0.972318	92	0.0121916
FAK	2	-0.408691	-0.648082	0.936968	0.975004	86	0.0109934
CHK1	5	-0.308705	-0.650588	0.889796	0.98143	37	0.00814076
P38A	3	-0.316161	-0.569387	0.975309	0.984893	72	0.00661097
MAPKAPK	5	-0.251386	-0.532478	0.973298	0.98712	142	0.00563005
CHK	5	-0.308705	-0.6516	0.891746	0.98868	37	0.00494427
DNA ALKYLATING	1	-0.515924	-0.691301	0.960396	0.990189	154	0.00428179
CDK7	3	-0.365385	-0.656794	0.926756	0.993801	202	0.0027006
PI3KA	2	-0.41853	-0.660509	0.944068	0.999507	185	0.000214182
SGK	1	-0.503185	-0.672548	0.986965	1	158	0
BRK	1	-0.5	-0.668027	0.998148	1	159	0

### Sheet: Table S4C
Table S4C: Enrichment results via adaptation of Gene Set Enrichment Analysis. Invasion modulation, positive enrichment (attenuate invasion)
name	size	est	nes	pval	fdr	rank_at_max	fdr_log
ABL1	9	0.750534	2.33058	0	0.00200894	74	2.69703
SRC	10	0.675114	2.24856	0	0.00210371	84	2.67701
ROCK	7	0.631231	1.8104	0.00702988	0.122597	91	0.91152
ROCK1	6	0.612193	1.68029	0.0204778	0.180904	91	0.742551
IKK	3	0.82716	1.68077	0.011215	0.216224	58	0.665096
HDAC	16	0.415583	1.63253	0.037037	0.226439	126	0.645048
BCR	5	0.676659	1.696	0.0121528	0.238484	74	0.622541
CHK1	7	0.534375	1.53726	0.0465116	0.319764	155	0.49517
TRKA	2	0.916923	1.55062	0.0152381	0.323501	28	0.490125
CHK	8	0.517241	1.56257	0.0631399	0.332922	161	0.477657
CDK1	15	0.39081	1.51548	0.0606061	0.335492	160	0.474318
TBK1	2	0.88	1.48832	0.0368932	0.338985	40	0.46982
PROTEASOME	3	0.728395	1.49326	0.0485612	0.355829	90	0.448759
CDK9-CYCLIN T1	5	0.582471	1.46244	0.068421	0.369563	113	0.432312
HDAC1	4	0.619195	1.43628	0.0913979	0.404645	126	0.392926
MAP3K7	1	0.972393	1.31373	0.0423077	0.449268	9	0.347495
EPH	1	0.98773	1.30985	0.0250482	0.454163	4	0.342789
PKR	1	0.978528	1.30256	0.0393701	0.45855	7	0.338613
CDK2-CYCLIN A	14	0.361577	1.38017	0.141156	0.460154	166	0.337097
APOPTOSIS INDUCER	6	0.520846	1.39027	0.119508	0.462666	105	0.334733
CDK5-P35	4	0.574134	1.31404	0.155752	0.46317	21	0.334259
IKKB	2	0.824615	1.40047	0.0650558	0.465096	58	0.332457
CDK2	15	0.338537	1.30384	0.170213	0.465749	166	0.331848
FLT3	13	0.371338	1.35315	0.128333	0.474485	167	0.323778
ERK1	1	0.95092	1.29535	0.0924855	0.476136	16	0.322269
CDK	23	0.294038	1.3145	0.1584	0.477727	166	0.32082
YES	1	0.98773	1.31623	0.0119522	0.485429	4	0.313874
HISTONE ACETYLTRANSFERASE	2	0.798901	1.35785	0.104167	0.487366	17	0.312145
HEAT SHOCK PROTEIN	4	0.587142	1.34055	0.126582	0.48939	65	0.310345
EPHA1	1	0.98773	1.32798	0.0283976	0.499522	4	0.301446
ESTROGEN AGONIST	2	0.771162	1.31709	0.0994036	0.499559	20	0.301413
P56LCK	7	0.452779	1.32308	0.147627	0.506311	116	0.295583
ERK2	1	0.98773	1.31919	0.0162933	0.508755	4	0.293492
FYN	3	0.648148	1.32984	0.121429	0.513687	116	0.289301
ESTROGEN ANTAGONIST	1	0.93865	1.24303	0.144531	0.516045	20	0.287312
RASGAP	1	0.95092	1.24331	0.112224	0.526419	16	0.278669
CDK7-CYCLIN H	1	0.96319	1.28009	0.0721443	0.528214	12	0.27719
PDK1	1	0.929448	1.24571	0.131528	0.529513	23	0.276123
ADLOSE REDUCTASE	1	0.947853	1.26231	0.121756	0.529976	17	0.275744
HESC SURVIVAL	1	0.960123	1.26943	0.057377	0.53025	13	0.275519
NMDA ANTAGONIST	1	0.947853	1.25857	0.0947776	0.531893	17	0.274176
EEF2K INHIBITOR	1	0.941718	1.26514	0.104628	0.534211	19	0.272287
GSK3	7	0.443664	1.27493	0.183502	0.535383	35	0.271336
RSK1	2	0.716923	1.23355	0.164815	0.536005	93	0.270831
PDGFRA	1	0.932515	1.24616	0.111332	0.539362	22	0.26812
ACTIVATOR OF STEM CELL RENEWAL	1	0.95092	1.25253	0.138655	0.542052	16	0.265959
GUANYLATE CYCLASE AND CGMP PRODUCTION AGONIST	1	0.947853	1.2696	0.0923695	0.543478	17	0.264818
ATPASE	1	0.923313	1.22387	0.172	0.545731	25	0.263021
IKKE	1	0.929448	1.24757	0.125	0.546934	23	0.262065
RSK	2	0.716923	1.2266	0.186792	0.547871	93	0.261322
JNK1	5	0.480185	1.21887	0.21843	0.550739	39	0.259054
JNK	5	0.480185	1.20999	0.236332	0.557713	39	0.253589
MENIN-MLL INTERACTION	1	0.898773	1.21112	0.1875	0.565017	33	0.247939
PHOSPHODIESTERASE III	1	0.895706	1.19763	0.221116	0.584052	34	0.233548
ANTIMITOTIC	3	0.592593	1.18026	0.282486	0.62922	134	0.201197
BAX ACTIVATOR	1	0.874233	1.17587	0.258064	0.63191	41	0.199345
JNK3	1	0.880368	1.17213	0.245059	0.632836	39	0.198709
ANTI-HISTAMINE	2	0.670919	1.16638	0.237569	0.639221	17	0.194349
P38A	3	0.569762	1.16048	0.282443	0.644565	39	0.190733
HDAC2	2	0.670769	1.1455	0.254826	0.655644	108	0.183332
SYK	4	0.49226	1.14143	0.303571	0.656497	167	0.182767
CDK2-CYCLIN E	8	0.374331	1.13614	0.325082	0.660843	54	0.179902
NFKB	3	0.570988	1.14641	0.272556	0.663785	141	0.177973
FGR	1	0.855828	1.14946	0.284872	0.665956	47	0.176555
HISTONE DEMETHYLASE	1	0.837423	1.1305	0.29703	0.666029	53	0.176507
DNA TOPOISOMERASE	3	0.552469	1.11193	0.333333	0.707455	147	0.150301
MAPKAPK	4	0.463315	1.05558	0.410163	0.732679	106	0.135086
BCL-2	2	0.609572	1.05149	0.370093	0.733635	54	0.13452
IKKA	1	0.822086	1.08943	0.369261	0.735845	58	0.133214
XIAP	1	0.834356	1.09651	0.354125	0.738399	54	0.131709
STEM CELL SIGNALING	1	0.812883	1.09222	0.365348	0.739213	61	0.131231
CHK2	3	0.509259	1.0565	0.378277	0.740022	161	0.130755
AKT3	1	0.806748	1.07401	0.374765	0.745077	63	0.127799
PDGFRB	9	0.340906	1.07748	0.347979	0.746598	164	0.126913
SIRT2 INHIBITOR	1	0.791411	1.05698	0.425197	0.748641	68	0.125726
MCL-1	2	0.609572	1.05837	0.376984	0.75514	54	0.121972
PDGFR	9	0.340906	1.07769	0.349206	0.756641	164	0.12111
CK1A	2	0.633846	1.06559	0.339468	0.756844	120	0.120994
MICROTUBULE-STABILIZING AGENTS	2	0.590769	1.03528	0.378218	0.763476	134	0.117205
ERK	4	0.45232	1.05911	0.398113	0.763499	16	0.117192
CDK4-CYCLIN D1	9	0.317361	1.01846	0.423333	0.767596	110	0.114867
IL-1BETA	1	0.776074	1.02501	0.457426	0.770141	73	0.11343
ANTIOXIDANTS	1	0.760736	1.02051	0.463918	0.771839	78	0.112473
L3MBTL3	1	0.757669	1.01287	0.49031	0.772327	79	0.112199
HIV INTEGRASE	1	0.760736	1.02509	0.442191	0.77944	78	0.108217
ATR	1	0.708589	0.948961	0.57393	0.782034	95	0.106775
CDK7	4	0.42246	0.939477	0.52583	0.786002	54	0.104576
CDK5	7	0.332143	0.950116	0.506024	0.787657	21	0.103663
P38	8	0.315395	0.95134	0.513465	0.793261	39	0.100584
S1P RECEPTOR AGONIST	1	0.693252	0.939507	0.565302	0.793627	100	0.100384
RET INHIBITOR	4	0.41518	0.95235	0.515151	0.798588	74	0.0976773
WEE1	1	0.717791	0.954551	0.557769	0.802156	92	0.0957414
AKT	3	0.469572	0.958047	0.516129	0.802161	63	0.0957382
IRAK	1	0.745399	0.991947	0.494737	0.803969	83	0.0947607
IRAK4	1	0.745399	0.995179	0.503055	0.80522	83	0.0940855
PKC INHIBITOR	7	0.334758	0.958449	0.510417	0.809847	99	0.0915968
DNA ALKYLATING	2	0.56	0.961828	0.496032	0.810464	144	0.0912662
HUMAN PORPHOBILINOGEN SYNTHASE	1	0.726994	0.965794	0.534	0.810869	89	0.0910493
RHO	1	0.736196	0.983014	0.528827	0.814961	86	0.0888631
LYN	2	0.562234	0.96707	0.498077	0.816744	47	0.087914
RAS-NET	1	0.730061	0.969014	0.536842	0.820337	88	0.0860076
AKT1	3	0.469572	0.970237	0.504554	0.827112	63	0.0824357
CASPASE 3 ACTIVATOR	1	0.723926	0.972919	0.539806	0.830074	90	0.0808834
GNRH AGONIST	1	0.687117	0.907278	0.623188	0.843649	102	0.073838
PYRIMIDINE ANTAGONIST	1	0.677914	0.895336	0.679592	0.85158	105	0.0697743
CDC7	1	0.674847	0.898665	0.657895	0.853171	106	0.0689641
CAMK2B	1	0.662577	0.885477	0.671315	0.864651	110	0.0631591
MAP3K	3	0.431267	0.872547	0.654545	0.882624	9	0.0542242
TNFA	2	0.489231	0.838434	0.71619	0.892265	167	0.049506
LIMK	2	0.464615	0.804451	0.801603	0.892607	175	0.0493396
ERBB4	1	0.650307	0.86296	0.676113	0.892843	114	0.049225
ADENOSINE KINASE	2	0.483077	0.83395	0.737452	0.893196	169	0.0490534
TIE2	2	0.495515	0.845464	0.733981	0.894493	85	0.0484229
ANTIINFLAMMATORY	2	0.491582	0.840634	0.73578	0.896165	78	0.0476118
SURVIVIN	2	0.486154	0.828077	0.734345	0.896566	168	0.0474179
FGFR3	4	0.353848	0.806272	0.704797	0.896953	74	0.0472301
JNK2	2	0.495385	0.847022	0.736221	0.899597	165	0.0459519
TGFBR2	1	0.601227	0.807975	0.79798	0.901482	130	0.045043
DOT1L	1	0.598159	0.793696	0.808	0.903104	131	0.0442622
HCK	1	0.644172	0.853143	0.735521	0.904042	116	0.0438115
ANGIOGENESIS	4	0.368603	0.847026	0.640678	0.907682	124	0.0420662
FGFR2	4	0.353848	0.808365	0.705036	0.90828	74	0.0417801
PROTEIN SYNTHESIS	1	0.604294	0.809799	0.800789	0.913548	129	0.0392685
JAK2	11	0.242028	0.813001	0.704319	0.915513	111	0.0383357
CK1D	1	0.576687	0.772215	0.835644	0.923057	138	0.0347715
ERBB2	5	0.309834	0.775204	0.744015	0.92527	137	0.0337314
LIMK1	1	0.56135	0.740027	0.870968	0.957557	143	0.0188352
JAK3	4	0.321981	0.732998	0.797468	0.960837	222	0.0173501
PI3KD	1	0.552147	0.740723	0.879447	0.964155	146	0.0158531
AURB	8	0.241379	0.722029	0.798305	0.969769	249	0.0133315
JAK	12	0.203934	0.715668	0.807947	0.97104	180	0.012763
FLT	21	0.147745	0.646664	0.89696	0.97951	18	0.00899128
SGK	1	0.521472	0.692138	0.965795	0.98125	156	0.00822017
PLK3	1	0.530675	0.702132	0.952381	0.982441	153	0.0076937
C-MET	11	0.190844	0.653396	0.878536	0.983501	85	0.00722537
KIT	8	0.193851	0.596021	0.932432	0.985498	164	0.00634408
CBP	1	0.518405	0.693346	0.956262	0.987091	157	0.00564298
IRE1	5	0.267034	0.668479	0.898032	0.987741	182	0.00535708
P70S6K	2	0.39274	0.658477	0.953815	0.988181	63	0.00516361
KDR	15	0.173077	0.678856	0.856444	0.990217	272	0.00426975
SIRT1 INHIBITOR	2	0.358835	0.601361	0.967611	0.990633	68	0.00408741
LRRK2	2	0.297103	0.50502	0.998084	0.993783	91	0.00270859
PKACA	1	0.5	0.669179	0.994059	0.994245	163	0.00250676
CALCIUM SENSITIZER	2	0.297103	0.512858	0.996296	0.999683	91	0.000137606

### Sheet: Table S4D
Table S4C: Enrichment results via adaptation of Gene Set Enrichment Analysis. Invasion modulation, negative enrichment (potentiate invasion)
name	size	est	nes	pval	fdr	rank_at_max	fdr_log
MAP2K	5	-0.763975	-2.02252	0.00475059	0.0936192	82	1.02864
MAP2K1	4	-0.76161	-1.78036	0.00672646	0.186535	82	0.729239
PARP	5	-0.639752	-1.7278	0.0164706	0.197414	122	0.704622
PARP-1	4	-0.674923	-1.58984	0.041769	0.213535	110	0.670531
MAP2K2	3	-0.759259	-1.56985	0.0414747	0.219418	82	0.658727
PIM1	2	-0.916923	-1.59732	0.0128205	0.224659	30	0.648476
MTORC	5	-0.605432	-1.59854	0.0419426	0.250891	66	0.600515
BRAF	3	-0.861111	-1.78665	0.00638298	0.270738	49	0.567451
HIF1A	2	-0.913846	-1.59953	0.0105932	0.285347	31	0.544627
CK2A1	2	-0.92	-1.60767	0.0140845	0.316325	29	0.499866
ERK5	2	-0.843077	-1.47817	0.0516129	0.32172	54	0.492521
BRD	2	-0.846154	-1.48717	0.0503145	0.332169	53	0.478641
FLT1	4	-0.594427	-1.45638	0.0936073	0.334793	136	0.475223
MDM2	2	-0.812308	-1.4338	0.0876827	0.351169	64	0.454484
RAF1	4	-0.589119	-1.40559	0.100656	0.356262	56	0.448231
PIM	2	-0.916923	-1.6102	0.0140845	0.370586	30	0.431111
FLT4	4	-0.594427	-1.40811	0.111888	0.37451	136	0.426536
PLK1	6	-0.470405	-1.36396	0.146608	0.390185	177	0.40873
PARP-2	3	-0.67284	-1.37146	0.130926	0.397584	110	0.400571
HISTONE-LYSINE N-METHYLTRANSFERASE	5	-0.509427	-1.32525	0.162946	0.476524	28	0.321915
SMO	3	-0.614198	-1.27731	0.182403	0.729101	129	0.137212
FARNESYLTRANSFERASE	1	-0.93865	-1.26189	0.119097	0.78302	22	0.106227
THIOREDOXIN REDUCTASE	1	-0.95092	-1.25542	0.0967742	0.784701	18	0.105296
DNA METHYLTRANSFERASE	2	-0.707692	-1.23244	0.215321	0.872518	98	0.0592257
NIK	1	-0.889571	-1.20052	0.20915	0.897644	38	0.0468959
PKCT	1	-0.883436	-1.1823	0.218254	0.917037	40	0.0376131
P38B	1	-0.886503	-1.1747	0.241667	0.919829	39	0.0362927
A2-ADRENERGIC RECEPTOR AGONIST	1	-0.895706	-1.18612	0.217923	0.930334	36	0.0313609
CLK	1	-0.904908	-1.20054	0.183673	0.930751	33	0.0311663
ALK INHIBITOR	8	-0.360502	-1.16532	0.268473	0.930778	213	0.0311537
MAP3K5	2	-0.686154	-1.20731	0.232258	0.931571	105	0.0307839
PI3K	11	-0.223755	-0.827096	0.694236	0.954474	216	0.020236
P53	2	-0.652308	-1.13766	0.31441	0.957032	116	0.0190737
AURC	5	-0.459627	-1.20871	0.235828	0.961084	180	0.0172388
CCR5	1	-0.622699	-0.827772	0.753086	0.964277	125	0.0157981
CYTOCHROME P450	1	-0.641104	-0.831829	0.762781	0.967675	119	0.0142705
REVERSE TRANSCRIPTASE	1	-0.622699	-0.815136	0.785441	0.967796	125	0.014216
TYRO3	1	-0.766871	-1.01333	0.494867	0.969004	78	0.0136745
AKT2	2	-0.458305	-0.8027	0.766816	0.969792	21	0.0133214
H3 LYSINE-79 SPECIFIC	1	-0.619632	-0.808542	0.791919	0.969861	126	0.0132905
EEF2K ACTIVATOR	1	-0.671779	-0.896316	0.659134	0.972926	109	0.0119203
HIV ATTACHMENT	1	-0.622699	-0.833333	0.744898	0.976191	125	0.0104653
PEK	2	-0.598527	-1.06253	0.376368	0.976829	15	0.0101812
ATM	3	-0.484624	-1.01663	0.418182	0.977973	61	0.00967336
RNA SYNTHESIS INHIBITOR	1	-0.595092	-0.792965	0.786853	0.97806	134	0.0096345
PAN KINASE	2	-0.503371	-0.899384	0.609544	0.978318	10	0.00952002
BIRC5	1	-0.515337	-0.694539	0.966527	0.978482	160	0.00944734
ALK5	4	-0.480139	-1.13842	0.316372	0.981623	42	0.0080551
PYK2	1	-0.797546	-1.05389	0.426439	0.9825	68	0.00766725
CHELATING	2	-0.627692	-1.10271	0.332636	0.983081	124	0.00741074
FGFR1	5	-0.262342	-0.696521	0.85	0.984956	8	0.00658299
MAP2K5	1	-0.840491	-1.11618	0.325956	0.985796	54	0.00621294
FUNGICIDE	1	-0.616564	-0.833826	0.743852	0.986826	127	0.00575933
DNAPK	3	-0.340895	-0.700269	0.82906	0.988961	23	0.00482101
RIPK1	1	-0.58589	-0.781009	0.818182	0.989402	137	0.00462732
PKCD	1	-0.539877	-0.718811	0.891616	0.989769	152	0.004466
FGFR4	2	-0.509225	-0.900346	0.597959	0.989938	8	0.00439194
FMS	4	-0.433437	-1.03094	0.404396	0.992321	188	0.00334773
FRAP	7	-0.334375	-1.01807	0.416857	0.992344	221	0.00333795
IGF1R	3	-0.515247	-1.07847	0.379015	0.993078	44	0.00301642
DYRK1A	1	-0.576687	-0.772928	0.831325	0.993302	140	0.00291851
MAPKAPK2	2	-0.326154	-0.564395	0.979775	0.994036	222	0.00259793
ILK	1	-0.831288	-1.10668	0.339768	0.994234	57	0.00251126
CYCLOPHILIN D	1	-0.641104	-0.841658	0.73904	0.994401	119	0.00243832
GUANYLATE CYCLASE AND CGMP PRODUCTION ANTAGONIST	1	-0.812883	-1.07087	0.386179	0.994479	63	0.00240436
TYK2	1	-0.680982	-0.904072	0.643002	0.994641	106	0.00233347
KINESIN-LIKE SPINDLE PROTEIN	1	-0.800613	-1.0638	0.396761	0.994709	67	0.00230382
BTK	1	-0.690184	-0.921468	0.583673	0.99523	103	0.00207643
FAK	2	-0.289231	-0.509241	1	0.995643	234	0.00189627
CARM1	1	-0.656442	-0.869775	0.683398	0.995864	114	0.00179988
CDK6-CYCLIN D3	2	-0.410632	-0.7201	0.829875	0.997615	30	0.00103696
FGFR	5	-0.262342	-0.700774	0.868778	0.997676	8	0.00101029
MMP	1	-0.628834	-0.834119	0.750491	0.998269	123	0.000752502
TUBULIN POLYMERIZATION	2	-0.320016	-0.57569	0.967816	0.999841	52	6.9e-05
P2Y12	1	-0.659509	-0.879504	0.689938	0.999875	113	5.42e-05
PNK	1	-0.861963	-1.13972	0.301848	1	47	0
TYROSINE KINASE INHIBITOR	2	-0.634334	-1.11742	0.314856	1	7	0
LEUKOTRIENE SYNTHESIS	1	-0.812883	-1.086	0.380769	1	63	0
HEDGEHOG INHIBITOR	2	-0.612308	-1.08172	0.325397	1	129	0
PHOSPHOLIPASE D2	1	-0.776074	-1.03297	0.423002	1	75	0
STAT3	1	-0.769939	-1.03242	0.432171	1	77	0
AXL	1	-0.766871	-1.01845	0.475309	1	78	0
EIF2A INHIBITOR	1	-0.733129	-0.973499	0.550607	1	89	0
STAT	2	-0.553846	-0.972861	0.45339	1	148	0
DIFFERENTIATION	1	-0.723926	-0.971759	0.523904	1	92	0
CASEIN KINASE	5	-0.364849	-0.968459	0.457207	1	29	0
ERBB	12	-0.245952	-0.959887	0.454106	1	214	0
HIF-ALPHA AGONIST	1	-0.717791	-0.955003	0.552529	1	94	0
GSK3B	1	-0.711656	-0.952941	0.560345	1	96	0
BREAST CANCER-RESISTANT PROTEIN	1	-0.708589	-0.946698	0.56338	1	97	0
ERBB1	12	-0.245952	-0.942476	0.521845	1	214	0
RON	2	-0.526154	-0.940345	0.512621	1	157	0
PIKFYVE	1	-0.702454	-0.93099	0.608187	1	99	0
WNT	1	-0.693252	-0.925537	0.62069	1	102	0
ETOPOSIDE CYTOTOXIC ENHANCER IN HUMAN GLIOBLASTOMA CELLS	1	-0.699387	-0.925084	0.623722	1	100	0
ALK2	2	-0.514984	-0.908328	0.578125	1	17	0
JAK1	1	-0.680982	-0.907203	0.625	1	106	0
PLATELET INHIBITOR	1	-0.659509	-0.872939	0.685484	1	113	0
CALCINEURIN	1	-0.641104	-0.85007	0.732	1	119	0
INS EXPRESSION INHIBITOR	1	-0.641104	-0.848494	0.708911	1	119	0
BCL-XL	1	-0.638037	-0.846787	0.720739	1	120	0
30S RIBOSOMAL PROTEIN	1	-0.628834	-0.843553	0.72619	1	123	0
HDAC6	1	-0.56135	-0.757336	0.870637	1	145	0
CALMODULIN ANTAGONIST	1	-0.570552	-0.755186	0.892473	1	142	0
AP-1	1	-0.552147	-0.74052	0.89336	1	148	0
TGM2	1	-0.539877	-0.727321	0.909274	1	152	0
PI3KA	1	-0.542945	-0.722488	0.909962	1	151	0
LIMK2	1	-0.53681	-0.720997	0.929412	1	153	0
SIGNAL TRANSDUCTION PATHWAY INHIBITOR	1	-0.539877	-0.720734	0.925926	1	152	0
PTP	1	-0.521472	-0.701852	0.956349	1	158	0
P-GLYCOPROTEIN	2	-0.381538	-0.666705	0.892009	1	204	0
AMPK INHIBITOR	2	-0.366259	-0.64044	0.938144	1	48	0
AUR	11	-0.161392	-0.610816	0.934555	1	277	0
CDK5-P25	2	-0.335385	-0.593603	0.955603	1	219	0
AURA	10	-0.160883	-0.583429	0.943662	1	277	0
